# Single cell transcriptome analysis reveals RGS1 as a new marker and promoting factor for T cell exhaustion in multiple cancers

**DOI:** 10.1101/2019.12.26.888503

**Authors:** Yunmeng Bai, Meiling Hu, Zixi Chen, Jinfen Wei, Hongli Du

## Abstract

T cell exhaustion is one of the main reasons of tumor immune escape. Using single cell transcriptome data of CD8+ T cells in multiple cancers, we identified different cell types, in which Pre_exhaust and exhausted T cells participated in negative regulation of immune system process. By analyzing the co-expression network patterns and differentially expressed genes of Pre_exhaust, exhausted and effector T cells, we identified 35 genes related to T cell exhaustion, which high GSVA scores were associated with significantly poor prognosis in various cancers. In the differentially expressed genes, *RGS1* showed the greatest fold change in Pre_exhaust and exhausted cells of three cancers compared with effector T cells, and high expression of *RGS1* was also associated with poor prognosis in various cancers. Additionally, RGS1 protein was upregulated significantly in tumor tissues in the immunohistochemistry verification. Furthermore, *RGS1* displayed positive correlation with the 35 genes, especially highly correlated with *PDCD1, CTLA4, HAVCR2* and *TNFRSF9* in CD8+ T cells and cancer tissues, indicating important roles of *RGS1* in CD8+ T cell exhaustion. Considering the GTP-hydrolysis activity of *RGS1* and significantly high mRNA and protein expression in cancer tissues, we speculated that *RGS1* potentially mediate the T cell retention to lead to the persistent antigen stimulation, resulting in T cell exhaustion. In conclusion, our findings suggest that RGS1 is a new marker and promoting factor for CD8+ T cell exhaustion, and provide theoretical basis for research and immunotherapy of exhausted cells.
