## Supplemental Table 4 for "Single cell transcriptome analysis reveals RGS1 as a new marker and promoting factor for T cell exhaustion in multiple cancers"

### Sheet: Sheet1
Cancer	p value	signi‎fican‎t	adj.p value
ACC	0.03	YES	0.041
BLCA	0.17	NO
BRCA	0.77	NO
CESC	0.95	NO
CHOL	0.25	NO
COAD	0.71	NO
DLBC	0.48	NO
ESCA	0.23	NO
GBM	0.3	NO
HNSC	0.17	NO
KICH	0.82	NO
KIRC	0.5	NO
KIRP	0.46	NO
LAML	0.33	NO
LGG	0.86	NO
LIHC	0.00026	YES	0.00182
LUAD	0.76	NO
LUSC	0.24	NO
MESO	0.96	NO
OV	0.051	NO
PAAD	0.038	YES	0.041
PCPG	0.12	NO
PRAD	0.72	NO
READ	0.94	NO
SARC	0.0087	YES	0.015225
SKCM	0.041	YES	0.041
STAD	0.003	YES	0.0105
TGCT	0.47	NO
THCA	0.88	NO
THYM	0.0047	YES	0.0109667
UCEC	0.18	NO
UCS	0.68	NO
UVM	0.62	NO
