## Supplemental Table 5 for "Single cell transcriptome analysis reveals RGS1 as a new marker and promoting factor for T cell exhaustion in multiple cancers"

### Sheet: Sheet1
Tissue	Type	Value
D19A0179	T	0.111
D19A0179	N	0.09
D19A0186	T	0.0575
D19A0186	N	0.052
D19A0187	T	0.066
D19A0187	N	0.063
D19A0195	T	0.071
D19A0195	N	0.062
D19A0207	T	0.1
D19A0209	T	0.073
D19A0209	N	0.078
D19A0210	T	0.056
D19A0210	N	0.071
D19A0211	T	0.051
D19A0211	N	0.081
D19A0220	T	0.074
D19A0220	N	0.069
D19A0222	T	0.065
D19A0222	N	0.078
D19A0231	T	0.0785
D19A0231	N	0.076
D19A0235	T	0.136
D19A0236	T	0.085
D19A0236	N	0.066
D19A0239	T	0.094
D19A0240	T	0.0885
D19A0240	N	0.075
D19A0241	T	0.099
D19A0241	N	0.084
D19A0244	T	0.116
D19A0244	N	0.077
D19A0256	N	0.08
D19A0256	T	0.092
D19A0258	T	0.088
D19A0269	T	0.066
D19A0269	N	0.055
D19A0314	T	0.088
D19A0314	N	0.053
D19A0319	T	0.08
D19A0323	N	0.043
D19A0325	T	0.088
D19A0325	N	0.083
D19A0327	T	0.076
D19A0327	N	0.095
D19A0328	T	0.0565
D19A0328	N	0.075
D19A0329	T	0.095
D19A0329	N	0.067
D19A0332	T	0.094
D19A0332	N	0.094
D19A0335	T	0.058
D19A0335	N	0.085
D19A0338	T	0.087
D19A0338	N	0.059
D19A0340	T	0.096
D19A0340	N	0.087
D19A0343	T	0.05
D19A0343	N	0.06
D19A0365	T	0.096
D19A0365	N	0.083
D19A0380	T	0.093
D19A0380	N	0.06
D19A0385	T	0.078
D19A0385	N	0.095
D19A0388	T	0.0585
D19A0388	N	0.082
D19A0403	T	0.0955
D19A0403	N	0.078
D19A0413	T	0.076
D19A0413	N	0.086
D19A0414	T	0.08
D19A0414	N	0.0686667
D19A0415	T	0.066
D19A0427	T	0.06
D19A0427	N	0.068
D19A0429	T	0.104
D19A0429	N	0.100333
D19A0430	T	0.098
D19A0430	N	0.069
D19A0432	T	0.07
D19A0432	N	0.074
D19A0434	T	0.106
D19A0434	N	0.081
D19A0435	T	0.106
D19A0435	N	0.091
D19A0436	T	0.0845
D19A0436	N	0.088
D19A0437	T	0.092
D19A0437	N	0.087
D19A0447	T	0.076
D19A0447	N	0.058
D19A0452	T	0.0825
D19A0452	N	0.068
D19A0454	T	0.078
D19A0454	N	0.091
D19A0456	T	0.0876667
D19A0456	N	0.089
D19A0463	T	0.107
D19A0463	N	0.097
D19A0464	T	0.088
D19A0464	N	0.072
D19A0466	T	0.062
D19A0466	N	0.07
D19A0469	T	0.084
D19A0469	N	0.057
D19A0471	T	0.116
D19A0471	N	0.079
D19A0472	T	0.076
D19A0472	N	0.086
D19A0475	T	0.07
D19A0475	N	0.0515
D19A0487	T	0.098
D19A0487	N	0.095
D19A0488	T	0.105
D19A0488	N	0.0665
D19A0490	T	0.077
D19A0490	N	0.089
D19A0492	T	0.0893333
D19A0492	N	0.104
D19A0494	T	0.1075
D19A0494	N	0.09
D19A0508	T	0.084
D19A0508	N	0.07
D19A0510	T	0.0995
D19A0523	T	0.097
D19A0523	N	0.078
D19A0553	T	0.072
D19A0553	N	0.067
D19A0561	T	0.0825
D19A0561	N	0.082
D19A0562	N	0.082
D19A0562	T	0.086
D19A0564	T	0.061
D19A0564	N	0.074
D19A0566	T	0.081
D19A0566	N	0.072
D19A0567	T	0.0915
D19A0567	N	0.096
D19A0568	T	0.074
D19A0568	N	0.083
D19A0569	T	0.0706667
D19A0569	N	0.071
D19A0582	T	0.083
D19A0582	N	0.096
D19A0601	T	0.112
D19A0601	N	0.093
D19A0623	T	0.099
D19A0623	N	0.096
D19A0628	T	0.084
D19A0628	N	0.068
D19A0685	T	0.079
D19A0685	N	0.074
D19A0686	T	0.0695
D19A0686	N	0.075
D19A0687	T	0.0745
D19A0688	N	0.083
D19A0689	T	0.065
D19A0689	N	0.083
D19A0690	T	0.082
D19A0690	N	0.064
D19A0692	T	0.0836667
D19A0692	N	0.068
D19A0695	T	0.105
D19A0695	N	0.071
D19A1241	N	0.069
D19A1241	T	0.101
D19A1251	T	0.056
D19A1251	N	0.056
D19A1253	T	0.0835
D19A1253	N	0.075
D19A1254	T	0.0755
D19A1254	N	0.085
D19A1257	T	0.074
D19A1257	N	0.06
D19A1266	T	0.096
D19A1266	N	0.067
D19A1267	T	0.043
D19A4313	T	0.0755
D19A4313	N	0.057
D19A4314	T	0.076
D19A4314	N	0.0856667
D19A4315	T	0.0596667
D19A4315	N	0.0896667
D19A4316	T	0.0806667
D19A4316	N	0.074
D19A4317	T	0.066
D19A4317	N	0.071
D19A4318	T	0.07
D19A4318	N	0.0766667
D19A4319	T	0.066
D19A4319	N	0.0766667
D19A4320	T	0.083
D19A4320	N	0.071
D19A4321	T	0.0486667
D19A4321	N	0.0453333
D19A4322	T	0.0665
D19A4322	N	0.12
D19A4323	T	0.079
D19A4323	N	0.066
D19A4324	T	0.1205
D19A4325	T	0.0635
D19A4325	N	0.062
D19A4326	T	0.087
D19A4326	N	0.077
D19A4327	T	0.063
D19A4327	N	0.0806667
D19A4328	T	0.1035
D19A4328	N	0.0496667
D19A4329	T	0.092
D19A4329	N	0.0685
D19A4330	T	0.06
D19A4330	N	0.0685
D19A4331	T	0.1045
D19A4331	N	0.0793333
D19A4332	T	0.0816667
D19A4332	N	0.0645
D19A4333	T	0.0513333
D19A4333	N	0.073
D19A4334	T	0.046
D19A4334	N	0.084
D19A4335	T	0.0566667
D19A4335	N	0.0825
D19A4336	T	0.0836667
D19A4336	N	0.0555
D19A4337	T	0.1105
D19A4337	N	0.0765
D19A4338	T	0.09
D19A4338	N	0.0655
D19A4339	T	0.1015
D19A4339	N	0.076
D19A4340	T	0.0706667
D19A4340	N	0.064
D19A4341	T	0.104
D19A4341	N	0.0743333
D19A4342	T	0.078
D19A4342	N	0.055
D19A4343	T	0.0713333
D19A4343	N	0.0605
D19A4344	T	0.081
D19A4344	N	0.0675
D19A4345	T	0.0685
D19A4345	N	0.082
D19A4346	T	0.0713333
D19A4346	N	0.062
D19A4347	T	0.092
D19A4347	N	0.0766667
D19A4348	T	0.095
D19A4348	N	0.062
D19A4349	T	0.107
D19A4349	N	0.0885
D19A4350	T	0.0993333
D19A4350	N	0.0615
D19A4351	T	0.093
D19A4351	N	0.0655
D19A4352	T	0.067
D19A4352	N	0.0655
D19A4353	T	0.079
D19A4353	N	0.0845
D19A4354	T	0.0896667
D19A4354	N	0.049
D19A4355	T	0.0725
D19A4355	N	0.0765
D19A4356	T	0.087
D19A4356	N	0.074
D19A4357	T	0.096
D19A4357	N	0.053
D19A4358	T	0.0533333
D19A4358	N	0.0863333
D19A4359	T	0.076
D19A4359	N	0.083
D19A4360	T	0.08
D19A4360	N	0.0575
D19A4361	T	0.082
D19A4361	N	0.0775
D19A4362	T	0.072
D19A4362	N	0.081
D19A4363	T	0.0966667
D19A4363	N	0.0805
D19A4364	T	0.071
D19A4364	N	0.0805
D19A4365	T	0.096
D19A4365	N	0.079
D19A4366	T	0.067
D19A4366	N	0.079
D19A4367	T	0.052
D19A4367	N	0.072
D19A4368	T	0.071
D19A4368	N	0.0585
D19A4369	T	0.079
D19A4369	N	0.081
D19A4370	T	0.061
D19A4370	N	0.095
D19A4371	T	0.082
D19A4371	N	0.077
D19A4372	T	0.0905
D19A4372	N	0.0865
D19A4373	T	0.085
D19A4373	N	0.055
D19A4374	T	0.0785
D19A4374	N	0.081
D19A4375	T	0.074
D19A4375	N	0.066
D19A4376	T	0.0906667
D19A4376	N	0.057
D19A4377	T	0.087
D19A4377	N	0.093
D19A4378	T	0.097
D19A4378	N	0.067
D19A4379	T	0.077
D19A4379	N	0.067
D19A4380	T	0.110667
D19A4380	N	0.062
D19A4381	T	0.047
D19A4381	N	0.054
D19A4382	T	0.103
D19A4382	N	0.068
D19A4383	T	0.069
D19A4383	N	0.0416667
D19A4384	T	0.0586667
D19A4384	N	0.1
D19A4385	T	0.091
D19A4385	N	0.08
D19A4386	T	0.071
D19A4386	N	0.059
D19A4387	T	0.093
D19A4387	N	0.071
D19A4388	T	0.061
D19A4388	N	0.0585
D19A4389	T	0.077
D19A4389	N	0.066
D19A4390	T	0.094
D19A4390	N	0.066
D19A4391	T	0.065
D19A4391	N	0.051
D19A4392	T	0.047
D19A4392	N	0.04
D19A4393	T	0.102
D19A4393	N	0.065
D19A4394	T	0.109
D19A4394	N	0.077
D19A4395	T	0.077
D19A4395	N	0.07
D19A4396	T	0.078
D19A4396	N	0.122
D19A4397	T	0.09
D19A4397	N	0.101
D19A4398	T	0.12
D19A4398	N	0.086
D19A4399	T	0.1175
D19A4399	N	0.1125
D19A4400	T	0.081
D19A4400	N	0.096
D19A4401	T	0.061
D19A4401	N	0.051
D19A0407	T	0.059
D19A0407	N	0.043
