## Supplemental Table 1 for "Single cell transcriptome analysis reveals RGS1 as a new marker and promoting factor for T cell exhaustion in multiple cancers"

### Sheet: Sheet1
Cancer	Patient ID	Stage	Tissue	CD8+	total
CRC	P0701	I	N/P/T	63/113/151	327	4010
	P1012	IIIC	N/P/T	-/95/241	336
	P1207	II	N/P/T	-/126/84	210
	P1212	II	N/P/T	205/105/211	521
	P1228	II	N/P/T	239/88/224	551
	P0215	IV	N/P/T	89/69/121	279
	P0309	IIIC	N/P/T	-/94/137	231
	P0411	IIB	N/P/T	119/68/90	277
	P0123	IIIB	N/P/T	127/82/109	318
	P0413	IIIB	N/P/T	93/90/119	302
	P0825	IIB	N/P/T	90/130/180	400
	P0909	IIIB	N/P/T	47/72/139	258
HCC	P1202	I	N/P/T	-/23/31	54	1752
	P0407	I	N/P/T	97/103/148	348
	P0205	I	N/P/T	-/93/112	205
	P0508	II	N/P/T	116/127/182	425
	P0322	IVB	N/P/T	110/126/167	403
	P1116	IVB	N/P/T	89/91/137	317
NSCLC	P0729	III	N/P/T	166/140/172	478	4439
	P0913	III	N/P/T	91/93/253	437
	P1118	I	N/P/T	102/99/174	375
	P1202	I	N/P/T	86/81/169	336
	P0617	III	N/P/T	119/156/157	432
	P0616A	I	N/P/T	-/135/200	335
	P0616P	I	N/P/T	69/95/119	283
	P1010	I	N/P/T	93/84/182	359
	P1011	IV	N/P/T	39/83/178	300
	P0619	III	N/P/T	70/80/79	229
	P0706	I	N/P/T	-/52/168	220
	P1120	I	N/P/T	41/108/205	354
	P1208	I	N/P/T	-/59/75	134
	P1219	I	N/P/T	58/58/51	167
